# A chloroplast-localized protein *AT4G33780* regulates *Arabidopsis* development and stress-associated responses

**DOI:** 10.64898/2026.01.03.697459

**Authors:** Zhengchao Yang, Zhiming Yu

**Author notes:** Author for correspondence (Z.Yang), (Z.Yu).

## Abstract

**Background:** Chloroplasts play central roles not only in primary metabolism but also in the regulation of plant growth, development, and stress responses through complex signaling networks. *AT4G33780* is annotated as a putative ATP phosphoribosyltransferase (ATP-PRT) regulatory subunit and predicted to localize to chloroplasts; however, its biological function in planta remains largely unexplored. How chloroplast-associated regulators coordinate developmental processes with metabolic status and stress adaptation is still poorly understood.

**Results:** we characterized the function of *AT4G33780* in *Arabidopsis thaliana* using CRISPR/Cas9 knockout and overexpression lines. *AT4G33780* localized to chloroplasts and exhibited pronounced tissue-specific expression. Genetic perturbation of *AT4G33780* resulted in non-linear and context-dependent developmental phenotypes, affecting seed germination, early seedling growth, vegetative development, and root responses to nickel stress. Transcriptomic analysis revealed extensive transcriptional reprogramming in knockout plants, including coordinated upregulation of cell wall-related gene families. Untargeted metabolomic profiling further indicated pronounced alterations in central energy metabolism, particularly pathways associated with carbon flux and energy utilization. Integrated omics analyses suggested that *AT4G33780* does not directly control individual metabolic pathways but influences higher-order coordination between metabolic state and developmental regulation.

**Conclusions:** Our results identify AT4G33780 as a chloroplast-localized regulator that modulates plant growth and stress-associated responses in a dosage- and context-dependent manner. Rather than acting as a simple determinant of growth, *AT4G33780* contributes to developmental robustness by aligning energy utilization and cell wall remodeling with developmental demand. This study provides new insights into how chloroplast-associated regulatory factors integrate metabolism, development, and stress adaptation in plants.
