## Supplementary material for "A chloroplast-localized protein *AT4G33780* regulates *Arabidopsis* development and stress-associated responses": 1.Primer.xlsx

### Sheet: Sheet1
Supplementary Table S1 Primer
Primers used for construction of pCAMBIA1300-35S::AT4G33780-sGFP
Primer name	Sequence（5’→3’）
35S:4G3:sGFP-F	TTCTGTGAGTAAGGTTACCGAATTCATGCCATTTTCCGCATCAATCTC（EcoR I）
35S:4G3:sGFP-R	AGACGCGTGAGCTCGGTACCATCAGGAAACTGGTTGCATCCCG（Kpn I）
Primers used for construction of p1300NH-Pro4G3::GUSplus
Primer name	Sequence（5’→3’）
Pro4G3-F	CGGGGGACGAGCTCGGTACCATGCCATTTTCCGCATCAAT（Kpn I）
Pro4G3-R	ATGTCGACTCTAGAGGATCCGGAAACTGGTTGCATCCC（BamH I）
Primers used for construction of the CRISPR/Cas9 knockout vector
Primer name	Sequence（5’→3’）
Spacer_4G3_1-F	ATTGATGAAATCGCGGGATCGCC
Spacer_4G3_1-R	AAACGGCGATCCCGCGATTTCAT
Spacer_4G3_2-F	ATTGTCGCTGACGATACGAGGAGC
Spacer_4G3_2-R	AAACGCTCCTCGTATCGTCAGCG
Primers used for identification of the final CRISPR/Cas9 knockout construct
Primer name	Sequence（5’→3’）
1300-gRNA-F	CCAGTCACGACGTTGTAAAAC
1300-gRNA-R	CAATGAATTTCCCATCGTCGAG
Primers used for Hi-TOM high-throughput sequencing
Primer name	Sequence（5’→3’）
4G3_Hi-TOM_Target-1-F	GGAGTGAGTACGGTGTGCCTTGTACAAGTAGAGGAACAGAGAA
4G3_Hi-TOM_Target-1-R	GAGTTGGATGCTGGATGGCTCTTTCTTCATCTTCACTCCCAAA
4G3_Hi-TOM_Target-2-F	GGAGTGAGTACGGTGTGCATTGGGTTTTCTACAGGG
4G3_Hi-TOM_Target-2-R	GAGTTGGATGCTGGATGGCTTCTCCATCGTAATCCTC
Primers used for identification of homozygous knockout lines
Primer name	Sequence（5’→3’）
AT4G33780-ko-Seq-F	TTTCCGCATCAATCTCAT
AT4G33780-ko-Seq-R	GAGATCGAAACAGGCAAA
Primers used for RT–qPCR analysis
Primer name	Sequence（5’→3’）
4G3-RT-F	AGCTCAACTGGGAACTAAGTCG
4G3-RT-R	ACTATTCTGGCGGCAACCTTAA
AtUBQ10-RT-F	GTCTTCGTGGTGGTTTCTAAATCT
AtUBQ10-RT-R	TTATTCATCAGGGATTATACAAGG
